# Polycomb-mediated repression of paternal chromosomes maintains haploid dosage in diploid embryos of Marchantia

**DOI:** 10.1101/2022.02.04.477531

**Authors:** Sean A. Montgomery, Tetsuya Hisanaga, Nan Wang, Elin Axelsson, Svetlana Akimcheva, Milos Sramek, Chang Liu, Frédéric Berger

## Abstract

Complex mechanisms regulate gene dosage throughout eukaryotic life cycles. Mechanisms controlling gene dosage have been extensively studied in animals, however it is unknown how generalizable these mechanisms are to diverse eukaryotes. Here, we use the haploid plant *Marchantia polymorpha* to assess gene dosage control in its short-lived diploid embryo. We show that throughout embryogenesis, paternal chromosomes are repressed resulting in functional haploidy. The paternal genome is targeted for genomic imprinting by the Polycomb mark H3K27me3 starting at fertilization, rendering the maternal genome in control of embryogenesis. Maintaining haploid gene dosage by this new form of imprinting is essential for embryonic development. Our findings illustrate how haploid-dominant species can regulate gene dosage through paternal chromosome inactivation and initiates the exploration of the link between life cycle history and gene dosage in a broader range of organisms.
