## Supplementary material for "Polycomb-mediated repression of paternal chromosomes maintains haploid dosage in diploid embryos of Marchantia": Table S1

	gene_id_v3.1	type	pathway	group	sub.group	Mp_protein	At_gene	AGI	EmbryoDeg	EmbryoSpecific
Mp1g00340	Mapoly0103s0053	chromatin	DNA methylation	DCM	DRM	MpDRMa	DRM1/DRM2	AT5G15380/AT5G14620	Up	No
Mp1g01300	Mapoly0029s0117	chromatin	HDAC	HDAC	Class II		HDA14	AT4G33470	None	No
Mp1g01480	Mapoly0029s0099	chromatin	Heterochromatin	Other chromatin related proteins with Zn fingers	MORC	MpMORC1	MORC1/2/6/-	AT4G36290/AT4G36280/AT1G19100/AT4G24970/AT5G50780/AT5G13130/AT4G36270	Up	No
Mp1g02820	Mapoly0113s0030	chromatin	snf1	snf1			CHR18/-	AT1G48310/AT5G07810	None	No
Mp1g02840	Mapoly0113s0032	chromatin	miRNA	miRNA	DICER	MpDCL1a	DCL1	AT1G01040	None	No
Mp1g03060	Mapoly0113s0054	chromatin	HDAC	HDAC	Class III/STR		STR1/2	AT5G55760/AT5G09230	None	No
Mp1g04330	Mapoly0005s0174	chromatin	Cohesin	Structural	cohesin	MpSMC2	SMC2 (TTN3)/-	AT5G62410/AT3G47460	Up	No
Mp1g04640	Mapoly0005s0143	chromatin	bromo	Bromo	Bromo domain only			No homolog	Up	No
Mp1g05480	Mapoly0005s0060	chromatin	snf1	snf1			CHR5	AT2G13370	Up	No
Mp1g05620	Mapoly0005s0045	chromatin	DNA demethylase	DNA demethylase	DME/ROS1	MpROS1a	DME/ROS1/DML2/DML3	AT5G04560/AT2G36490/AT3G10010/AT4G34060	Up	No
Mp1g06040	Mapoly0005s0005	chromatin	HMT	SET	ASHR		ASHR3	AT4G30860	Up	No
Mp1g06410	Mapoly0043s0033	chromatin	snf1	snf1				No homolog	Up	No
Mp1g07150	Mapoly0043s0108	chromatin	Histone Chaperones	Histone Chaperones	HIRA	MpHIRA	HIRA	AT3G44530	None	No
Mp1g07390	Mapoly0043s0132	chromatin	snf1	snf1				No homolog	Up	Yes
Mp1g07990	Mapoly0036s0043	chromatin	HMT	SET	ASHH		ASHH1	AT1G76710	None	No
Mp1g08410	Mapoly0036s0084	chromatin	snf1	snf1			CHR8	AT2G18760	None	No
Mp1g09020	Mapoly0036s0142	chromatin	Histones	Histones	H2A.Z	MpH2A.Z	HTA8/9/11	AT2G38810/AT1G52740/AT3G54560	Up	No
Mp1g09090	Mapoly0036s0149	chromatin	Histone demethylase	Histone demethylase	JMJC domain only		JMJ30/31/32	AT3G20810/AT5G19840/ATG3G45880	None	No
Mp1g10060	Mapoly0014s0220	chromatin	HAT	HAT	MYST		HAC11(HAG5)/HAM1	AT5G09740/AT5G64610	None	No
Mp1g11040	Mapoly0014s0121	chromatin	snf1	snf1			CHR31/38/40/42	AT1G05490/AT3G42670/AT3G24340/AT5G20420	Up	No
Mp1g11060	Mapoly0014s0119	chromatin	HAT	HAT	MYST		HAC11(HAG5)/HAM1	AT5G09740/AT5G64610	Up	No
Mp1g15380	Mapoly0033s0123	chromatin	PRC1	PRC1	RING		RING1B	AT1G03770	Up	Yes
Mp1g15390	Mapoly0033s0122	chromatin	PRC1	PRC1	RING		RING1B	AT1G03770	Up	Yes
Mp1g15400	Mapoly0033s0121	chromatin	PRC1	PRC1	RING		RING1B	AT1G03770	Up	Yes
Mp1g15680	Mapoly0033s0093	chromatin	PRC1	PRC1	RING		RING1A	AT5G44280	None	No
Mp1g15800	Mapoly0033s0081	chromatin	HMT	SET	ATXR		ATXR1	AT1G26760	Up	No
Mp1g17010	Mapoly0001s0041	chromatin/meiosis	snf1	snf1/SWI/SNF, bromodomain, DNA helicase	TAF-3 isoform A	MpBRM	CHR2/ATBRM	AT2G46020	Up	No
Mp1g17650	Mapoly0001s0105	chromatin	MCM	MCM	MCM	MpMCM3	MCM3	AT5G46280	Up	No
Mp1g17790	Mapoly0001s0118	chromatin	HMT	SET	ATXR		ATXR7	AT5G42400	None	No
Mp1g18110	Mapoly0001s0149	chromatin	miRNA	miRNA	AGO	MpAGO1	AGO1	AT1G48410	Up	No
Mp1g18560	Mapoly0001s0194	chromatin	snf1	snf1				No homolog	Up	No
Mp1g20110	Mapoly0001s0348	chromatin	HDAC	HDAC	Class II		HDA15	AT3G18520	None	No
Mp1g20280	Mapoly0001s0365	chromatin	bromo	Bromo	Bromo domain only			No homolog	None	No
Mp1g23190	Mapoly0065s0059	chromatin	RdDM	RdDM	AGO	MpAGO4a	AGO4a	AT2G27040	Up	No
Mp1g24060	Mapoly0061s0115	chromatin	RdDM	RdDM	RDR	MpRDR1/2	RDR1/RDR2	AT1G14790 / AT4G11130	Up	No
Mp1g25060	Mapoly0061s0019	chromatin	Histone demethylase	Histone demethylase	JMJC domain only		JMJ22	AT5G06550	None	No
Mp1g26000	Mapoly0002s0276	chromatin	snf1	snf1		MpRAD5	RAD5	AT5G22750/AT5G43530	None	No
Mp1g26800	Mapoly0002s0198	chromatin	HMT	SET	ATX	MpATX3		No homolog	None	No
Mp1g27660	Mapoly0002s0112	chromatin	Histones	Histones	H2B	MpH2B.5	HTB1to11	AT1G07790/AT5G22880/AT2G28720/AT5G59910/AT2G37470/AT3G53650/AT3G09480/AT1G08170/AT3G45980/AT5G02570/AT3G46030	Up	Yes
Mp1g28080	Mapoly0002s0070	chromatin	Heterochromatin	Other chromatin related proteins with Zn fingers	MORC	MpMORC2	MORC1/2/6/-	No homolog	Up	No
Mp1g28760	Mapoly0002s0004	chromatin	Histone Chaperones	Histone Chaperones	FACT	MpSPT16	SPT16	AT4G10710	Up	No
Mp1g29090	Mapoly0107s0024	chromatin	Cohesin	Structural	cohesin	MpSMC1	SMC1 (TTN8)	AT3G54670	Up	No
Mp1g29190	Mapoly0107s0034	chromatin	HDAC	HDAC	Class I		HDA6/7/19	AT5G63110/AT5G35600/AT4G38130	Up	No
Mp1g29760	Mapoly0209s0008	chromatin	snf1	snf1			CHR24	AT5G63950	Up	No
Mp2g00260	Mapoly0028s0125	chromatin	HMT	SET	ATXR		ATXR1	AT1G26760	Down	No
Mp2g00420	Mapoly0028s0109	chromatin	bromo	Bromo	ATPase			AT1G05910	Up	No
Mp2g00710	Mapoly0028s0080	chromatin	bromo	Bromo				AT2G47410	Up	No
Mp2g00760	Mapoly0028s0075	chromatin	Histones	Histones	H2A.X	MpH2A.X.1	HTA3/5	AT1G54690/AT1G08880	Up	No
Mp2g00770	Mapoly0028s0074	chromatin	pwwp	PWWP	PWWP non-flowering			No homolog	None	No
Mp2g01890	Mapoly0180s0005	chromatin	bah	BAH	SHL1		SHL1	AT4G39100	Up	Yes
Mp2g02600	Mapoly0075s0022	chromatin	MCM	MCM	MCM	MpMCM7	MCM7/PROLIFERA	AT4G02060	Up	No
Mp2g05860	Mapoly0021s0042	chromatin	snf1	snf1				AT2G40770	Up	No
Mp2g09760	Mapoly0129s0002	chromatin	chromo	Chromo	Ankyrin repeats			No homolog	Down	No
Mp2g14200	Mapoly0042s0047	chromatin	snf1	snf1			CHR9	AT1G03750	Up	No
Mp2g14370	Mapoly0042s0064	chromatin	bromo	Bromo	Bromo domain only			No homolog	Up	No
Mp2g15790	Mapoly0082s0074	chromatin	HMT	SET	ASHR			No homolog	None	No
Mp2g16740	Mapoly0109s0015	chromatin	DNA methylation	DCM	DRM	MpDRMb	DRM1/DRM2	AT5G15380/AT5G14620	Up	No
Mp2g19190	Mapoly0128s0032	chromatin	HDAC	HDAC	Class I		HDA9/10/17	AT3G44680/AT3G44660/AT3G44490	None	No
Mp2g22480	Mapoly0072s0083	chromatin	HAT	HAT	CBP family		HAC1/HAC2/HAC5/HAC12/HAG4	AT1G79000/AT1G67220/AT3G12980/AT1G16710/AT1G55970	Up	No
Mp2g22520	Mapoly0072s0079	chromatin	RNA editing	Other chromatin related proteins with Zn fingers	MORF	MpMORF	MRG1/MRG2	AT4G37280/AT1G02740	Up	No
Mp2g23150	Mapoly0072s0016	chromatin	bromo	Bromo			BRD4	AT1G61215	Up	No
Mp2g25720	Mapoly0025s0106	chromatin	Histone Chaperones	Histone Chaperones	SPT6		GTB1/SPT6L	AT1G65440/AT1G63210	Up	No
Mp2g26680	Mapoly0025s0016	chromatin	snf1	snf1				No homolog	None	No
Mp3g00130	Mapoly0007s0014	chromatin	MCM	MCM	MCM	MpMCM2	MCM2	AT1G44900	Up	No
Mp3g00700	Mapoly0007s0066	chromatin	Cohesin	Structural	cohesin	MpSMC5	SMC5	AT5G15920	Up	No
Mp3g00840	Mapoly0007s0080	chromatin	Histones	Histones	H2A.W	MpH2A.W.2	HTA6/7/12	AT5G59870/AT5G27670/AT5G02560	Up	No
Mp3g02110	Mapoly0007s0200	chromatin	HDAC	HDAC	Class IV		HDA2	AT5G26040	Down	No
Mp3g02200	Mapoly0007s0209	chromatin	bromo	Bromo	AT4G37440-like			No homolog	Up	No
Mp3g02370	Mapoly0007s0226	chromatin	Histones	Histones	H2A	MpH2A	HTA1/2/10/13	AT5G54640/AT4G27230/AT1G51060/AT3G20670	Up	No
Mp3g02380	Mapoly0007s0227	chromatin	MCM	MCM	MCM	MpMCM4	MCM4	AT2G16440	Up	No
Mp3g05610	Mapoly0006s0033	chromatin	Histone demethylase	Histone demethylase	JMJC/JHDM2		JMJ24/25/26/27/28/29	AT1G09060/AT3G07610/AT1G11950/AT4G00990/AT4G21430/AT1G62310	None	No
Mp3g05720	Mapoly0006s0043	chromatin	RdDM	RdDM	RNA POL	MpNRPD1	NRPD1	AT1G63020	Up	No
Mp3g05860	Mapoly0006s0057	chromatin	HMT	SET	SUVH (KYP)	MpSUVH	SUVH1to8	AT5G04940/AT2G33290/AT1G73100/AT5G13960/AT2G35160/AT2G22740/AT1G17770/AT2G24740	Up	No
Mp3g06080	Mapoly0006s0078	chromatin	PRC2	PRC2	PRC2 FIE	MpFIE	FIE	AT3G20740	None	No
Mp3g07440	Mapoly0006s0218	chromatin	RdDM	Other components involved in non coding RNAs	AGO-like	MpPIWIb	AGO-like (PIWI only)	AT1G48410/ AT2G27040	None	No
Mp3g07450	Mapoly0006s0220	chromatin	RdDM	Other components involved in non coding RNAs	AGO-like	MpPIWIa	AGO-like (PIWI only)	AT1G48410/ AT2G27040	None	No
Mp3g07610	Mapoly0006s0237	chromatin	Histone demethylase	Histone demethylase	JMJ2D/class II		JMJ11/12/13	AT5G04240/AT3G48430/AT5G46910	Up	No
Mp3g07730	Mapoly0006s0250	chromatin	Histones	Histones	H3.1	MpH3.1	HTR1/2/3/9/13	AT5G65360/AT1G09200/AT3G27360/AT5G10400/AT5G10390	Up	No
Mp3g08120	Mapoly0006s0287	chromatin	MCM	MCM	MCM	MpMCM5	MCM5	AT2G07690	Up	No
Mp3g08270	Mapoly0006s0301	chromatin	MCM	MCM	MCM	MpMCM8	MCM8	AT3G09660	Up	No
Mp3g08840	Mapoly0105s0033	chromatin	bromo	Bromo	Partial Bromodomain			No homolog	Up	No
Mp3g09090	Mapoly0105s0008	chromatin	Histones	Histones	H3.3	MpH3.3	HTR4/5/8	AT4G40030/AT4G40040/AT5G10980	Up	No
Mp3g09480	Mapoly0085s0079	chromatin	bah	BAH				No homolog	None	No
Mp3g11410	Mapoly0037s0056	chromatin	Histones	Histones	H3.3	MpH3.3	HTR4/5/8	AT4G40030/AT4G40040/AT5G10980	Up	No
Mp3g11500	Mapoly0037s0047	chromatin	HDAC	HDAC	Class III/STR		STR1/2	AT5G55760/AT5G09230	Up	No
Mp3g15030	Mapoly0004s0169	chromatin/tf	snf1	snf1/MYB			CHR11/17	AT3G06400/AT5G18620	Up	No
Mp3g15180	Mapoly0004s0154	chromatin	HDAC	HDAC	Class IV		HDA2	AT5G26040	Down	No
Mp3g15530	Mapoly0004s0120	chromatin	RdDM	RdDM	RNA POL	MpNRPE1a	NRPE1a	AT2G40030	None	No
Mp3g15890	Mapoly0004s0082	chromatin	bromo	Bromo	Bromo domain only			No homolog	Up	No
Mp3g16010	Mapoly0004s0071	chromatin	RdDM	RdDM	HEN	MpHEN1	HEN1	AT4G20910	Up	No
Mp3g16330	Mapoly0004s0038	chromatin	HMT	SET	SUVR	MpSUVR1	SUVR1/2/4	AT1G04050/AT5G43990/AT3G04380	Up	No
Mp3g18150	Mapoly0140s0026	chromatin	chromo	Chromo	Single chromo domain			No homolog	None	No
Mp3g19430	Mapoly0049s0091	chromatin	snf1	snf1			CHR10	AT2G44980	None	No
Mp3g20070	Mapoly0049s0028	chromatin	HDAC	HDAC	Class II		HDA5/18	AT5G61060/AT5G61070	Up	No
Mp3g22050	Mapoly0089s0012	chromatin	Histones	Histones	cenH3	MpcenH3	HTR12	AT1G01370	Up	No
Mp3g22320	Mapoly0024s0010	chromatin	chromo	Chromo	Single chromo domain			No homolog	Up	Yes
Mp3g22840	Mapoly0024s0061	chromatin	Histone Chaperones	Histone Chaperones	NAP	MpNRP	NRP1/2	AT1G18800/AT1G74560	Up	No
Mp4g00040	Mapoly0162s0017	chromatin/tf	snf1	snf1/MYB			CHR4 (PKR1)	AT5G44800	Up	No
Mp4g02430	Mapoly0080s0056	chromatin	MCM	MCM	MCM	MpMCM9	MCM9	AT2G14050	Up	No
Mp4g02600	Mapoly0080s0039	chromatin	Histone Chaperones	Histone Chaperones	NASP	MpNASP	NASP	AT4G37210	Up	No
Mp4g02650	Mapoly0080s0034	chromatin	HMT	SET	SUVR	MpSUVR3		No homolog	Up	No
Mp4g02980	Mapoly0080s0001	chromatin	Histone Chaperones	Histone Chaperones	CAF1 complex	MpCAF2	FAS2	AT5G64630	Up	No
Mp4g03080	Mapoly0172s0018	chromatin	Histones	Histones	H4	MpH4	HF01to08	AT3G46320/AT5G59690/AT2G28740/AT1G07820/AT3G53730/AT5G59970/AT3G45930/AT1G07660	None	No
Mp4g03090	Mapoly0172s0017	chromatin	Histones	Histones	H4	MpH4	HF01to08	AT3G46320/AT5G59690/AT2G28740/AT1G07820/AT3G53730/AT5G59970/AT3G45930/AT1G07660	Up	No
Mp4g04150	Mapoly0044s0058	chromatin	HMT	SET	SUVR	MpSUVR4		No homolog	None	No
Mp4g05890	Mapoly0087s0002	chromatin	HMT	SET	ATXR		ATXR1	AT1G26760	Up	No
Mp4g09280	Mapoly0112s0028	chromatin	snf1	snf1				No homolog	None	No
Mp4g10030	Mapoly0132s0046	chromatin	pwwp	PWWP	PWWP non-flowering			No homolog	Up	No
Mp4g12200	Mapoly0011s0202	chromatin	snf1	snf1		MpDDM1	CHR1 (DDM1)	AT5G66750	Up	No
Mp4g13370	Mapoly0214s0003	chromatin	HDAC	HDAC	Class II		HDA8	AT1G08460	Up	No
Mp4g13430	Mapoly0214s0009	chromatin	Histones	Histones	H4	MpH4	HF01to08	AT3G46320/AT5G59690/AT2G28740/AT1G07820/AT3G53730/AT5G59970/AT3G45930/AT1G07660	Up	No
Mp4g13440	Mapoly0214s0010	chromatin	Histones	Histones	H4	MpH4	HF01to08	AT3G46320/AT5G59690/AT2G28740/AT1G07820/AT3G53730/AT5G59970/AT3G45930/AT1G07660	Up	No
Mp4g13450	Mapoly0214s0011	chromatin	Histones	Histones	H2B	MpH2B.6	HTB1to11	AT1G07790/AT5G22880/AT2G28720/AT5G59910/AT2G37470/AT3G53650/AT3G09480/AT1G08170/AT3G45980/AT5G02570/AT3G46030	Up	No
Mp4g14930	Mapoly0119s0016	chromatin	MCM	MCM	MCM	MpMCM6	MCM6	AT5G44635	Up	No
Mp4g16160	Mapoly0054s0081	chromatin	miRNA	BAH	SUO		SUO	AT3G48050	None	No
Mp4g16230	Mapoly0054s0088	chromatin	miRNA	BAH	SUO		SUO	AT3G48060	None	No
Mp4g18200	Mapoly0041s0101	chromatin	bah	BAH	ATORC		ATORC1A/1B	AT4G14700/AT4G12620	None	No
Mp4g18520	Mapoly0041s0133	chromatin	bah	BAH	EBS		EBS	AT4G22140	None	No
Mp4g18530	Mapoly0041s0134	chromatin	bah	BAH	EBS		EBS	AT4G22140	Up	Yes
Mp4g18660	Mapoly0041s0148	chromatin	bah	BAH	IBM		IBM2	AT5G11470	Up	No
Mp4g19670	Mapoly0126s0027	chromatin	snf1	snf1			CHR34/35	AT2G21450/AT2G16390	Up	No
Mp4g21010	Mapoly0101s0047	chromatin	HMT	SET	ASHR		ASHR1	AT2G17900	Up	No
Mp4g21020	Mapoly0101s0048	chromatin	Histone Chaperones	Histone Chaperones	CAF1 complex	MpMSI	MSI1/2/3	AT5G58230/AT2G16780/AT4G35050	Up	No
Mp4g21540	Mapoly0090s0067	chromatin	Histone Chaperones	Histone Chaperones	CAF1 complex		CAF1C-C	AT2G19540	None	No
Mp4g21720	Mapoly0090s0049	chromatin	HMT	SET	ATX	MpATX2	ATX3/4/5	AT3G61740/AT4G27910/AT5G53430	Up	No
Mp4g21750	Mapoly0090s0046	chromatin	Histones	Histones	H2A.X	MpH2A.X.2	HTA3/5	AT1G54690/AT1G08880	Up	No
Mp5g03760	Mapoly0133s0013	chromatin	HMT	SET	ATXR		ATXR5/6	AT5G09790/AT5G24330	Up	No
Mp5g04800	Mapoly0027s0147	chromatin	Cohesin	Structural	cohesin	MpRAD21	RAD21	AT3G59550	Up	No
Mp5g06080	Mapoly0027s0020	chromatin	Histone demethylase	Histone demethylase	JMJC domain only		JMJ21	AT1G78280	Down	No
Mp5g06390	Mapoly0189s0015	chromatin	RdDM	RdDM	RDR	MpRDR1/2	RDR1/RDR2	AT1G14790 / AT4G11130	Up	Yes
Mp5g06430	Mapoly0189s0011	chromatin	Cohesin	Structural	cohesin	MpSMC4	SMC4	AT5G48600	Up	No
Mp5g06440	Mapoly0189s0010	chromatin	Histone Chaperones	Histone Chaperones	CAF1 complex	MpCAF1	FAS1	AT1G65470	Up	No
Mp5g06580	Mapoly0171s0025	chromatin/meiosis	snf1	snf1/SWI/SNF, actin-dependent, helicase		MpSYD	SYD	AT2G28290	None	No
Mp5g08180	Mapoly0086s0022	chromatin	HMT	SET	ATXR		ATXR1	AT1G26760	None	No
Mp5g09520	Mapoly0095s0008	chromatin	HAT	HAT	HAG3/ELP3		HAG3	AT5G50320	None	No
Mp5g09700	Mapoly0048s0100	chromatin	Cohesin	Structural	cohesin	MpSMC3	SMC3 (TTN7)	AT2G27170	Up	No
Mp5g09790	Mapoly0048s0091	chromatin	HMT	SET	ATXR		ATXR1	AT1G26760	Up	Yes
Mp5g10240	Mapoly0048s0048	chromatin	HDAC	HDAC	HD Tuins		HDT1 (HDA3)	AT3G44750	Up	No
Mp5g10380	Mapoly0048s0033	chromatin	RdDM	Other components involved in non coding RNAs	RDR	MpRDR5/6	RDR5/RDR6	AT2G19930/ AT3G49500	None	No
Mp5g11200	Mapoly0093s0042	chromatin	HDAC	HDAC	Class III/STR		STR1/2	AT5G55760/AT5G09230	Down	No
Mp5g12760	Mapoly0092s0032	chromatin	PRC2	PRC2	PRC2 SU(Z)	MpSU(Z)	FIS2/EMF2/VRN2	AT2G35670/AT5G51230/AT4G16845	Up	No
Mp5g13320	Mapoly0032s0025	chromatin	bromo	Bromo	SANT			No homolog	Up	No
Mp5g16840	Mapoly0117s0022	chromatin	Histones	Histones	H4	MpH4	HF01to08	AT3G46320/AT5G59690/AT2G28740/AT1G07820/AT3G53730/AT5G59970/AT3G45930/AT1G07660	Up	No
Mp5g16950	Mapoly0117s0011	chromatin	Histone demethylase	Histone demethylase	JMJC/JHDM2		JMJ24/25/26/27/28/29	AT1G09060/AT3G07610/AT1G11950/AT4G00990/AT4G21430/AT1G62310	Up	No
Mp5g169500	Mapoly0117s0011	chromatin	Histone demethylase	Histone demethylase	JMJC/JHDM2		JMJ24/25/26/27/28/29	AT1G09060/AT3G07610/AT1G11950/AT4G00990/AT4G21430/AT1G62310	None	No
Mp5g169501	Mapoly0117s0011	chromatin	Histone demethylase	Histone demethylase	JMJC/JHDM2		JMJ24/25/26/27/28/29	AT1G09060/AT3G07610/AT1G11950/AT4G00990/AT4G21430/AT1G62310	None	No
Mp5g169502	Mapoly0117s0011	chromatin	Histone demethylase	Histone demethylase	JMJC/JHDM2		JMJ24/25/26/27/28/29	AT1G09060/AT3G07610/AT1G11950/AT4G00990/AT4G21430/AT1G62310	None	No
Mp5g169503	Mapoly0117s0011	chromatin	Histone demethylase	Histone demethylase	JMJC/JHDM2		JMJ24/25/26/27/28/29	AT1G09060/AT3G07610/AT1G11950/AT4G00990/AT4G21430/AT1G62310	None	No
Mp5g17740	Mapoly0084s0024	chromatin	PRC2	PRC2	PRC2 E(Z)	MpE(z)2	MEA	AT1G02580	Up	Yes
Mp5g18040	Mapoly0084s0051	chromatin/tf	PRC2	PRC2/CXC	PRC2 E(Z)	MpE(z)1	CLF	AT2G23380	None	No
Mp5g19270	Mapoly0073s0017	chromatin	bah	BAH	Agenet containing			AT1G68580/AT5G55600	Down	No
Mp5g19440	Mapoly0134s0002	chromatin	Histones	Histones	H2A.W	MpH2A.W.1	HTA6/7/12	AT5G59870/AT5G27670/AT5G02560	Up	Yes
Mp5g20830	Mapoly0058s0063	chromatin	HMT	SET	ATXR		ATXR1	AT1G26760	Up	Yes
Mp5g21000	Mapoly0058s0081	chromatin	Histone Chaperones	Histone Chaperones	ATRX	MpATRX	ATRX	AT1G08600	None	No
Mp5g22450	Mapoly0010s0212	chromatin	Histones	Histones	H4	MpH4	HF01to08	AT3G46320/AT5G59690/AT2G28740/AT1G07820/AT3G53730/AT5G59970/AT3G45930/AT1G07660	Up	No
Mp5g22460	Mapoly0010s0210	chromatin	Histones	Histones	H4	MpH4	HF01to08	AT3G46320/AT5G59690/AT2G28740/AT1G07820/AT3G53730/AT5G59970/AT3G45930/AT1G07660	Up	No
Mp5g22470	Mapoly0010s0211	chromatin	Histones	Histones	H4	MpH4	HF01to08	AT3G46320/AT5G59690/AT2G28740/AT1G07820/AT3G53730/AT5G59970/AT3G45930/AT1G07660	Up	No
Mp5g22790	Mapoly0010s0177	chromatin	HAT	HAT	TAFII250		HAF1/HAF2	AT1G32750/AT3G19040	Up	No
Mp5g22890	Mapoly0010s0167	chromatin	PRC1	PRC1	LHP	MpLHP2		No homolog	Up	Yes
Mp5g22900	Mapoly0010s0166	chromatin	PRC2	PRC2	PRC2 E(Z)	MpE(z)3	SWN	AT4G02020	Up	Yes
Mp5g24140	Mapoly0010s0042	chromatin	chromo	Chromo	Single chromo domain			No homolog	None	No
Mp5g24260	Mapoly0010s0030	chromatin	bromo	Bromo			GTE1/6	AT2G34900/AT3G52280	None	No
Mp5g24460	Mapoly0010s0012	chromatin	snf1	snf1			CHR6 (PICKLE)/CHR7 (PKR2)	AT2G25170	Up	No
Mp6g00230	Mapoly0104s0044	chromatin	RdDM	RdDM	RNA POL	MpNRPE1b	NRPE1b	AT2G40030	Up	No
Mp6g00790	Mapoly0052s0121	chromatin	HMT	SET	ATXR		ATXR1	AT1G26760	None	No
Mp6g01720	Mapoly0052s0032	chromatin	Histone Chaperones	Histone Chaperones	ASF1	MpASF1	ASF1B & SGA1	AT5G38110/AT1G66740	Up	No
Mp6g03150	Mapoly0035s0095	chromatin	Histones	Histones	H1	MpH1	HON1/2/3	AT1G06760/AT2G30620/AT2G18050	Up	No
Mp6g03160	Mapoly0035s0096	chromatin	bah	BAH	EBS		EBS	AT4G22140	None	No
Mp6g04070	Mapoly0034s0111	chromatin	Histones	Histones	H2B	MpH2B.3	HTB1to11	AT1G07790/AT5G22880/AT2G28720/AT5G59910/AT2G37470/AT3G53650/AT3G09480/AT1G08170/AT3G45980/AT5G02570/AT3G46030	Up	No
Mp6g06120	Mapoly0097s0032	chromatin	snf1	snf1		MpRAD54	CHR25 (RAD54)	AT3G19210	Up	No
Mp6g07010	Mapoly0053s0016	chromatin	Histones	Histones	H2B	MpH2B.4	HTB1to11	AT1G07790/AT5G22880/AT2G28720/AT5G59910/AT2G37470/AT3G53650/AT3G09480/AT1G08170/AT3G45980/AT5G02570/AT3G46030	Up	No
Mp6g08650	Mapoly0060s0056	chromatin	DNA methylation	BAH	CMT	MpCMT1	CMT1/2/3	AT1G69770/AT1G80740/AT4G19020	Up	No
Mp6g09830	Mapoly0016s0027	chromatin	RdDM	RdDM	DICER	MpDCL3	DCL3	AT3G43920	None	No
Mp6g10090	Mapoly0016s0052	chromatin	Histone Chaperones	Histone Chaperones	CAF1 complex	MpNFC5	FVE/NFC5	AT2G19520/AT4G29730	Up	No
Mp6g12400	Mapoly0059s0106	chromatin	snf1	snf1				AT3G54460	Up	No
Mp6g13400	Mapoly0059s0010	chromatin	bah	BAH	SHL1		SHL1	AT4G39100	Up	Yes
Mp6g17990	Mapoly0038s0009	chromatin	Histone Chaperones	Histone Chaperones	NAP	MpNAP	NAP1;1to4	AT4G26110/AT2G19480/AT5G56950/AT3G13782	None	No
Mp6g18180	Mapoly0038s0027	chromatin	DNA methylation	BAH	MET	MpMET	MET1/DMT2/MEE57/-	AT5G49160/AT4G14140/AT4G13610/AT4G08990/	Up	No
Mp6g18490	Mapoly0038s0059	chromatin	snf1	snf1			CHR16	AT3G54280	None	No
Mp6g19270	Mapoly0045s0136	chromatin	HMT	SET	ATXR		ATXR1	AT1G26760	Up	Yes
Mp6g19280	Mapoly0045s0135	chromatin	HMT	SET	ATXR		ATXR1	AT1G26760	Up	Yes
Mp6g20020	Mapoly0045s0061	chromatin	HMT	SET	ASHR		ASHR3	AT4G30860	Up	No
Mp6g20340	Mapoly0045s0030	chromatin	Histone demethylase	Histone demethylase	PKDM7D/JMJD/classIII		JMJ14/15/16/18/19	AT4G20400/AT2G34880/AT1G08620/AT1G30810/AT2G38950	Up	No
Mp6g20400	Mapoly0045s0024	chromatin	RdDM	RdDM	AGO	MpAGO4b	AGO4b	AT2G27040	Up	No
Mp6g21040	Mapoly0091s0051	chromatin	DNA methylation	BAH	CMT	MpCMT2	CMT1/2/3	AT1G69770/AT1G80740/AT4G19020	Up	Yes
Mp7g05430	Mapoly0218s0011	chromatin	Histones	Histones	H2B	MpH2B.2	HTB1to11	AT1G07790/AT5G22880/AT2G28720/AT5G59910/AT2G37470/AT3G53650/AT3G09480/AT1G08170/AT3G45980/AT5G02570/AT3G46030	Up	No
Mp7g05780	Mapoly0057s0093	chromatin	HMT	SET	ATXR		ATXR2	AT3G21820	None	No
Mp7g07780	Mapoly0076s0016	chromatin	MCM	MCM	MCM		-	AT1G67460/AT1G67440	None	No
Mp7g08470	Mapoly0068s0001	chromatin	MCM	MCM	MCM	MpMCM10	MCM10	AT2G20980	Up	No
Mp7g10380	Mapoly0003s0057	chromatin	Cohesin	Structural	cohesin	MpSMC6	SMC6A/SMC6B	AT5G07660/AT5G61460	Up	No
Mp7g10520	Mapoly0003s0071	chromatin	Histone demethylase	Histone demethylase	JMJC domain only		JMJ30/31/32	AT3G20810/AT5G19840/ATG3G45880	None	No
Mp7g10700	Mapoly0003s0086	chromatin	Histones	Histones	H3.1	MpH3.1	HTR1/2/3/9/13	AT5G65360/AT1G09200/AT3G27360/AT5G10400/AT5G10390	Up	No
Mp7g10730	Mapoly0003s0088	chromatin	Histones	Histones	H3.1	MpH3.1	HTR1/2/3/9/13	AT5G65360/AT1G09200/AT3G27360/AT5G10400/AT5G10390	Up	No
Mp7g11720	Mapoly0003s0184	chromatin	RdDM	Other components involved in non coding RNAs	DICER	MpDCL4	DCL4	AT5G20320	None	No
Mp7g11900	Mapoly0003s0201	chromatin	snf1	snf1				AT1G05120/AT1G02670	Up	No
Mp7g11940	Mapoly0003s0206	chromatin	HMT	SET	SUVR	MpSUVR2	SUVR5	AT2G23740	Up	No
Mp7g12090	Mapoly0003s0222	chromatin	miRNA	miRNA	DICER	MpDCL1b	DCL1	AT1G01040	Up	No
Mp7g12670	Mapoly0003s0275	chromatin	PRC1	PRC1	BMI	MpBMI1	BMI1A	AT2G30580	Up	No
Mp7g13420	Mapoly0009s0028	chromatin	PRC1	PRC1	LHP	MpLHP1	LHP1 (TFL2)	AT5G17690	Up	No
Mp7g14440	Mapoly0009s0129	chromatin	HMT	SET	ATXR		ATXR1	AT1G26760	None	No
Mp7g14980	Mapoly0009s0182	chromatin	HMT	SET	ASHH		ASHH1	AT1G76710	Up	Yes
Mp7g15670	Mapoly0111s0052	chromatin	snf1	snf1			CHR13	AT3G12810	Up	No
Mp7g15870	Mapoly0111s0032	chromatin	bah	BAH	TFIIS containing			AT2G25120/AT4G23120/AT4G11560/AT3G43990	None	No
Mp7g16200	Mapoly0123s0001	chromatin	Histones	Histones	H3.1	MpH3.1	HTR1/2/3/9/13	AT5G65360/AT1G09200/AT3G27360/AT5G10400/AT5G10390	Up	No
Mp7g16780	Mapoly0051s0016	chromatin	HMT	SET	ATX	MpATX1	ATX1/2	AT2G31650/AT1G05830	Up	No
Mp7g18030	Mapoly0102s0037	chromatin	Histones	Histones	H3.1	MpH3.1	HTR1/2/3/9/13	AT5G65360/AT1G09200/AT3G27360/AT5G10400/AT5G10390	Up	No
Mp7g18140	Mapoly0102s0026	chromatin	Histones	Histones	H2B	MpH2B.1	HTB1to11	AT1G07790/AT5G22880/AT2G28720/AT5G59910/AT2G37470/AT3G53650/AT3G09480/AT1G08170/AT3G45980/AT5G02570/AT3G46030	None	No
Mp8g00130	Mapoly0077s0055	chromatin	snf1	snf1		MpINO80	INO80	AT3G57300	Up	No
Mp8g01420	Mapoly0064s0056	chromatin	bromo	Bromo			MBD9	AT3G01460	Up	No
Mp8g05230	Mapoly0081s0024	chromatin	snf1	snf1			CHR27/CHR28/FRG3/FRG4/FRG5	AT3G20010/AT1G50410/AT3G16600/AT1G61140/AT1G11100	Up	No
Mp8g08450	Mapoly0063s0073	chromatin	snf1	snf1			CHR19	AT2G02090	None	No
Mp8g08610	Mapoly0063s0058	chromatin	RdDM	RdDM	AGO	MpAGO9	AGO9	AT5G21150	Up	No
Mp8g08970	Mapoly0063s0022	chromatin	HMT	SET	ATXR		ATXR1	AT1G26760	None	No
Mp8g14420	Mapoly0013s0006	chromatin	Heterochromatin	Other chromatin related proteins with Zn fingers	MORC	MpMORC3	MORC1/2/6/-	No homolog	Up	No
Mp8g14970	Mapoly0151s0009	chromatin	RdDM	Other components involved in non coding RNAs	RDR	MpRDR5/6	RDR5/RDR6	AT2G19930/ AT3G49500	None	No
Mp8g15170	Mapoly0187s0003	chromatin	HAT	HAT	HAG1/GSC1		HAG1	AT3G54610	Up	No
Mp8g15320	Mapoly0187s0019	chromatin	pwwp	PWWP	PWWP clade4		HUA2/HUAL1/HUAL2/HUAL3	AT5G23150/AT5G08230/AT2G48160/AT3G63070	Up	No
Mp8g16090	Mapoly0079s0005	chromatin	HAT	HAT	HAG2/HAT1		HAG2	AT5G56740	Up	No
Mp8g16760	Mapoly0030s0009	chromatin/tf	Histone Chaperones	Histone Chaperones/HMG-box	FACT	MpSSRP	SSRP	AT3G28730	Up	No
Mp8g17660	Mapoly0030s0101	chromatin	snf1	snf1			CHR12/23	AT3G06010/AT5G19310	Up	No
Mp8g17910	Mapoly0030s0125	chromatin/tf	Histone demethylase	Histone demethylase/ARID	JARID		JMJ17	AT1G63490	Up	No
Mp8g18560	Mapoly0192s0005	chromatin	HMT	SET	ASHH		ASHH2	AT1G77300	None	No
